# Evaluation of N8-propargyl spermidine as a chemical probe for deoxyhypusine synthase-dependent post-translational modifications

**DOI:** 10.64898/2026.11.10.765603

**Authors:** Paweł Kochanowski, Marta Stolarek-Sipior, Magdalena Chojnacka, Przemysław Wanat, Przemysław Grudnik, Remigiusz Serwa

## Abstract

Hypusination is a highly conserved post-translational modification generated on eukaryotic translation factor 5A (eIF5A) by the sequential action of deoxyhypusine synthase (DHS) and deoxyhypusine hydroxylase (DOHH). Recently, expanded DHS substrate specificity and DHS-dependent acetylhypusination of receptor-interacting serine/threonine-protein kinase 1 (RIPK1) have been proposed based on studies employing N8-propargyl spermidine in click chemistry-based workflows, alongside additional analyses. Here, we used orthogonal approaches to evaluate N8-propargyl spermidine as a chemical probe for protein hypusination and to reassess the evidence for DHS-dependent modification of RIPK1. Protein labeling following treatment of cells with the probe was unaffected by DHS inhibition but was strongly reduced when cysteines were alkylated after metabolic labeling and before initiation of the click reaction, suggesting that probe-associated adducts form through reactions involving free cysteine thiols after cell lysis. Consistent with this observation, analysis of probe-modified peptides localized adducts to cysteine residues, with masses consistent with copper-dependent azide–alkyne–thiol coupling, and detected no lysine modifications corresponding to propargylated hypusine or deoxyhypusine. In a reconstituted enzymatic assay, N8-propargyl spermidine did not support DHS-dependent modification of eIF5A, whereas native spermidine supported robust modification of eIF5A but no detectable modification of RIPK1. Furthermore, our structural study revealed a non-productive binding mode of N8-propargyl spermidine to DHS. These findings challenge the interpretation of widespread chemical probe-derived labeling as evidence for expanded DHS substrate specificity and highlight the need for stringent validation before proposing new hypusination targets.
