## Supplementary material for "Evaluation of N8-propargyl spermidine as a chemical probe for deoxyhypusine synthase-dependent post-translational modifications": Table S2

### Sheet: Table S2
Gene Names	Sequence	Log2 Intensity IAA_treated_1	Log2 Intensity IAA_treated_2	Log2 Intensity no_IAA_1	Log2 Intensity no_IAA_2	Modifications	Mass	Retention time	PEP	Score	Delta score	MS/MS Count	Proteins	Protein Names
ACTG1;ACTB;ACTBL2	CDVDIRK	NaN	NaN	22.1841	20.6165	SPD-Probe-Cys	1472.8	11.948	0.029993	41.984	22.624	1	I3L4N8;P60709;P63261;A0A804GS07;A0A6Q8PFE4;A0A2R8Y793;E7EVS6;Q562R1	Actin, cytoplasmic 1;Actin, cytoplasmic 1, N-terminally processed;Actin, cytoplasmic 2;Actin, cytoplasmic 2, N-terminally processed;Actin, cytoplasmic 2;Actin, cytoplasmic 1;Beta-actin-like protein 2
ACTG1;ACTB;POTEE	LCYVALDFEQEMATAASSSSLEK	NaN	NaN	22.0484	NaN	SPD-Probe-Cys	3117.52	56.201	0.00012066	42.904	38.377	1	I3L4N8;P60709;P63261;A0A804GS07;A0A6Q8PFE4;A0A2R8Y793;E7EVS6;Q6S8J3;A0A2R8YEA7	Actin, cytoplasmic 1;Actin, cytoplasmic 1, N-terminally processed;Actin, cytoplasmic 2;Actin, cytoplasmic 2, N-terminally processed;Actin, cytoplasmic 2;Actin, cytoplasmic 1;POTE ankyrin domain family member E
ACTR1A;ACTR1B	YCFPNYVGRPK	NaN	NaN	20.0493	18.5051	SPD-Probe-Cys	1968.02	27.433	0.0077139	40.589	31.306	1	P61163;R4GMT0;P42025;A0A1B0GVS3	Alpha-centractin;Beta-centractin
AIFM1	CLIATGGTPR	NaN	NaN	19.693	19.1027	SPD-Probe-Cys	1612.89	18.484	0.00034878	57.532	41.641	1	A0A6Q8PHC0;A0A6Q8PHJ9;A0A6Q8PFM5;A0A6Q8PFE1;O95831;A0A6Q8PFW2;A0A7I2RLJ8;A0A6Q8PFA7;A0A6Q8PFQ8;A0A6Q8PFS4	Apoptosis-inducing factor 1, mitochondrial
ALDOA	ALANSLACQGK	NaN	NaN	21.2018	19.4826	SPD-Probe-Cys	1699.92	17.214	0.0021015	53.237	16.813	1	J3KPS3;P04075;H3BR68	Fructose-bisphosphate aldolase;Fructose-bisphosphate aldolase A
ANP32A	CPNLTHLNLSGNK	NaN	NaN	21.4201	20.0588	SPD-Probe-Cys	2035.08	25.422	0.00013251	54.524	44.473	2	H0YN26;P39687	Acidic leucine-rich nuclear phosphoprotein 32 family member;Acidic leucine-rich nuclear phosphoprotein 32 family member A
ANP32E	CPNLTYLNLSGNK	NaN	NaN	19.0866	NaN	SPD-Probe-Cys	2061.09	34.031	1.9456e-05	70.412	60.355	1	E9PPH5;Q9BTT0;Q5TB19;E9PLC4	Acidic leucine-rich nuclear phosphoprotein 32 family member;Acidic leucine-rich nuclear phosphoprotein 32 family member E
ANP32E	SLDLFNCEITNLEDYR	NaN	NaN	20.4068	NaN	SPD-Probe-Cys	2569.27	54.026	4.739e-05	54.501	47.622	1	E9PPH5;Q9BTT0	Acidic leucine-rich nuclear phosphoprotein 32 family member;Acidic leucine-rich nuclear phosphoprotein 32 family member E
ANXA5	ALLLLCGEDD	NaN	NaN	23.9853	NaN	SPD-Probe-Cys	1685.88	39.673	0.00045437	56.563	30.439	3	D6RBE9;D6RBL5;P08758	Annexin;Annexin A5
APRT	GFLFGPSLAQELGLGCVLIR	NaN	NaN	21.1945	19.9197	SPD-Probe-Cys	2714.51	63.783	3.6093e-05	58.577	45.347	2	H3BQF1;H3BQB1;P07741	adenine phosphoribosyltransferase;Adenine phosphoribosyltransferase
ARF1	NWYIQATCATSGDGLYEGLDWLSNQLR	NaN	NaN	20.7369	21.1618	SPD-Probe-Cys	3698.8	65.641	1.1109e-08	88.79	57.908	2	P84077	ADP-ribosylation factor 1
ARF3	NWYIQATCATSGDGLYEGLDWLANQLK	NaN	NaN	19.4095	NaN	SPD-Probe-Cys	3654.8	67.377	2.2656e-06	48.867	41.507	1	P61204;H0YGG7	ADP-ribosylation factor 3;ADP-ribosylation factor 1
ATP5PO	GEVPCTVTSASPLEEATLSELK	NaN	NaN	22.7937	NaN	SPD-Probe-Cys	2885.49	45.948	3.2004e-13	100.67	82.613	1	P48047;H7C068	ATP synthase subunit O, mitochondrial
C1QBP	ALVLDCHYPEDEVGQEDEAESDIFSIR	NaN	NaN	24.539	22.9223	SPD-Probe-Cys	3703.75	53.189	9.3194e-29	113.6	110.8	7	I3L3Q7;I3L3B0;Q07021	Complement component 1 Q subcomponent-binding protein, mitochondrial
CAP1	ALLVTASQCQQPAENK	NaN	NaN	22.5311	NaN	SPD-Probe-Cys	2325.23	22.069	0.00048791	45.33	33.184	1	Q5T0R7;Q5T0R6;Q5T0R5;Q5T0R4;Q5T0R3;Q5T0R2;Q5T0R1;Q5T0R9;Q01518	Adenylyl cyclase-associated protein 1
CCT4	AQDIEAGDGTTSVVIIAGSLLDSCTK	NaN	NaN	22.0773	NaN	SPD-Probe-Cys	3188.64	58.776	3.1949e-07	69.152	55.921	1	P50991	T-complex protein 1 subunit delta
CCT6A	VEDAYILTCNVSLEYEK	NaN	NaN	20.1453	NaN	SPD-Probe-Cys	2613.32	44.426	2.962e-05	52.453	39.686	1	P40227	T-complex protein 1 subunit zeta
CFL1	MLPDKDCR	NaN	NaN	22.7207	21.5903	SPD-Probe-Cys	1601.82	11.368	0.00030344	62.2	19.173	3	G3V1A4;E9PK25;P23528;E9PQB7;E9PP50;E9PLJ3;E9PS23	Cofilin-1
CLIC1	EEFASTCPDDEEIELAYEQVAK	NaN	NaN	22.0476	NaN	SPD-Probe-Cys	3140.47	50.802	5.7466e-09	94.856	90.146	1	O00299	Chloride intracellular channel protein 1
CLTC	CNEPAVWSQLAK	NaN	NaN	20.4509	18.675	SPD-Probe-Cys	1970.02	31.409	0.0022621	53.252	30.335	1	Q00610;A0AAQ5BHN4;K7EJJ5;A0A8V8TQ14;A0A087WVQ6;A0A8V8TR47;A0A8V8TRF0;A0AAQ5BHU5;A0A8V8TQK7;A0AAQ5BHT6;J3KRF5;A0A8V8TQ18;A0A8V8TRE8;A0A8V8TQK3;A0AAQ5BHN7;A0AAQ5BHN6;A0A8V8TQK1	Clathrin heavy chain 1;Clathrin heavy chain
CRKL	DSSTCPGDYVLSVSENSR	NaN	NaN	20.3599	NaN	SPD-Probe-Cys	2540.2	36.006	0.00027216	71.594	64.113	1	P46109	Crk-like protein
CS	GFSIPECQK	NaN	NaN	20.1435	18.7682	SPD-Probe-Cys	1632.85	24.368	0.029189	46.158	27.794	1	O75390;B4DJV2;A0A0C4DGI3;F8VRI6;H0YH82;F8W1S4;F8VPF9;F8VPA1;F8VX68;F8VRP1;F8VWQ5;F8VZK9;F8VTT8;F8W4S1;F8VX07;F8W642	Citrate synthase, mitochondrial;Citrate synthase
DDOST	ELGSECGIEFDEEK	NaN	NaN	21.4619	NaN	SPD-Probe-Cys	2209.04	32.28	5.2686e-05	66.533	54.74	1	P39656;A0A0C4DGS1;U3KQ84	Dolichyl-diphosphooligosaccharide--protein glycosyltransferase 48 kDa subunit
DDX21	LGVCFDVPTASVTEIQEK	NaN	NaN	20.5063	NaN	SPD-Probe-Cys	2560.34	45.666	0.0001863	47.568	37.988	1	A0A8I5KND9;A0A8I5KYZ4;A0A8I5KNN2;Q9NR30	RNA helicase;Nucleolar RNA helicase 2
DDX39B	HFILDECDK	NaN	NaN	19.984	18.8959	SPD-Probe-Cys	1743.88	23.94	2.2402e-09	69.954	44.568	1	Q13838;Q5STU3;F6WLT2;A0A0G2JJZ9;A0A140T9X3;F6TRA5;A0A0A0MT12;F6S4E6;A0A140T9X9;A0A140TA18;A0A140T996;F6UJC5;A0A140T973;A0A140T9L4;A0A140T9K1	Spliceosome RNA helicase DDX39B;RNA helicase
DHX9	VILSTNIAETSITINDVVYVIDSCK	NaN	NaN	20.9739	NaN	SPD-Probe-Cys	3334.79	65.962	0.00022241	40.404	29.401	1	Q08211	ATP-dependent RNA helicase A
DNAJC9	GLLDLCEEVFGTADLYR	NaN	NaN	19.9746	NaN	SPD-Probe-Cys	2538.3	56.265	0.00034481	46.319	35.684	1	Q8WXX5	DnaJ homolog subfamily C member 9
ECHS1	ALNALCDGLIDELNQALK	NaN	NaN	20.5218	18.9251	SPD-Probe-Cys	2538.37	55.109	2.5783e-08	93.754	71.881	2	P30084	Enoyl-CoA hydratase, mitochondrial
EEF1A1;EEF1A1P5	DGNASGTTLLEALDCILPPTRPTDKPLR	NaN	17.2731	22.9269	NaN	SPD-Probe-Cys	3588.91	57.749	2.5289e-08	73.341	66.147	1	A0A7I2V659;A0A087WVQ9;Q5VTE0;P68104;A0A7I2V3H3;A0A7I2V5N4;A0A087WV01	Elongation factor 1-alpha;Putative elongation factor 1-alpha-like 3;Elongation factor 1-alpha 1
EEF1A1;EEF1A1P5	SGDAAIVDMVPGKPMCVESFSDYPPLGR	NaN	NaN	22.9281	19.8691	SPD-Probe-Cys	3562.74	52.918	4.1349e-09	61.109	55.403	2	A0A7I2V659;A0A087WVQ9;Q5VTE0;P68104	Elongation factor 1-alpha;Putative elongation factor 1-alpha-like 3;Elongation factor 1-alpha 1
EEF1G	VPAFEGDDGFCVFESNAIAYYVSNEELR	NaN	NaN	24.5139	23.1546	SPD-Probe-Cys	3765.78	63.742	3.7982e-09	54.152	46.959	3	P26641	Elongation factor 1-gamma
EEF2	ETVSEESNVLCLSK	NaN	NaN	21.7762	NaN	SPD-Probe-Cys	2162.11	32.721	0.00026492	57.802	34.373	1	P13639	Elongation factor 2
EEF2	IWCFGPDGTGPNILTDITK	NaN	NaN	20.5272	19.2236	SPD-Probe-Cys	2672.38	55.617	0.00014229	61.102	49.997	2	P13639	Elongation factor 2
EEF2	KIWCFGPDGTGPNILTDITK	NaN	NaN	21.8731	NaN	SPD-Probe-Cys	2800.48	51.235	0.00027602	76.155	67.446	2	P13639	Elongation factor 2
EEF2	TFCQLILDPIFK	NaN	NaN	20.2789	NaN	SPD-Probe-Cys	2062.15	49.517	0.0016318	44.616	31.989	1	P13639	Elongation factor 2
EFTUD2	VLGENYTLEDEEDSQICTVGR	NaN	NaN	20.5206	NaN	SPD-Probe-Cys	2994.44	41.435	0.00023021	42.172	31.891	1	Q15029	116 kDa U5 small nuclear ribonucleoprotein component
EFTUD2	YDQDLCYTDILFTEQER	NaN	NaN	19.0091	NaN	SPD-Probe-Cys	2776.32	49.519	0.00089748	41.912	37.741	1	Q15029	116 kDa U5 small nuclear ribonucleoprotein component
EIF3C;EIF3CL	TCHSFIINEK	NaN	NaN	20.712	19.3142	SPD-Probe-Cys	1815.95	20.469	0.00026095	50.791	37.672	1	Q99613;B5ME19	Eukaryotic translation initiation factor 3 subunit C;Eukaryotic translation initiation factor 3 subunit C-like protein
EIF3I	HVLTGSADNSCR	NaN	NaN	19.3889	NaN	SPD-Probe-Cys	1883.95	11.032	0.0030224	41.218	41.027	1	Q13347;A0A7I2YQU2;A0A7I2V613;A0A7I2YQF8;A0A7I2V607;A0A7I2V3N2;A0A7I2V2M3;A0A7I2V3U3;A0A7P0MRT9;A0A7I2V640;A0A7I2V685;A0A7I2YQC8;A0A7I2YQT9;A0A7I2V5V8;A0A7I2YQI2;A0A7I2YQX4;Q5TFK1;A0A7I2V4S8;A0A7I2V3K6;A0A7I2YQP9;A0A7I2V391;A0A7I2YQN1;A0A7I2V5E4;A0A7I2V3T4;A0A7I2YQI6;A0A7I2V415	Eukaryotic translation initiation factor 3 subunit I;Serine-threonine kinase receptor-associated protein
EIF4G1	LQGINCGPDFTPSFANLGR	NaN	NaN	22.5133	NaN	SPD-Probe-Cys	2631.34	46.842	1.0408e-05	55.864	30.356	1	A0A6Q8PFB2;C9J6B6;C9J2Z7;C9K073;C9JF13;E7EX73;E9PGM1;E7EUU4;A0A7I2Y1C3;Q04637	Eukaryotic translation initiation factor 4 gamma 1
EIF4H	GFCYVEFDEVDSLK	NaN	NaN	NaN	19.3232	SPD-Probe-Cys	2275.1	46.098	0.00063843	43.813	33.345	1	A0A7I2V385;A0A7I2V4E4;Q15056	Eukaryotic translation initiation factor 4H
ENO1;ENO3;ENO2	FGANAILGVSLAVCK	NaN	NaN	21.6576	19.5832	SPD-Probe-Cys	2087.17	46.465	2.139e-13	102.73	71.355	2	A0A2R8Y6G6;P06733;K7EM90;A0A2R8YEM5;A0A2R8Y879;E5RI09;E5RG95;K7EPM1;K7EKN2;E5RGZ4;P13929;P09104	phosphopyruvate hydratase;Alpha-enolase;Enolase 3;Beta-enolase;Gamma-enolase
EZR	EGILSDEIYCPPETAVLLGSYAVQAK	NaN	NaN	21.223	NaN	SPD-Probe-Cys	3390.76	58.513	9.5083e-08	50.531	41.367	1	P15311	Ezrin
FARSA	VNLQMVYDSPLCR	NaN	NaN	19.2754	NaN	SPD-Probe-Cys	2162.12	42.377	0.0016422	42.209	25.269	1	K7ER00;Q9Y285	Phenylalanine--tRNA ligase alpha subunit
FLNA	ATCAPQHGAPGPGPADASK	NaN	NaN	21.4022	NaN	SPD-Probe-Cys	2357.17	12.365	1.8351e-05	50.425	42.111	1	A0A7P0NMY4;Q60FE5;P21333	Filamin-A
GAPDH	IISNASCTTNCLAPLAK	NaN	NaN	25.7701	24.4661	Carbamidomethyl (C);SPD-Probe-Cys	2401.26	28.007	0.00029775	81.656	48.427	4	P04406;E7EUT5	Glyceraldehyde-3-phosphate dehydrogenase;Peptidyl-cysteine S-nitrosylase GAPDH
GAPDH	VPTANVSVVDLTCR	NaN	NaN	25.5769	NaN	SPD-Probe-Cys	2098.14	36.537	2.8838e-06	85.42	72.44	3	P04406;E7EUT5	Glyceraldehyde-3-phosphate dehydrogenase;Peptidyl-cysteine S-nitrosylase GAPDH
GAPDH	VPTANVSVVDLTCRLEKPAK	NaN	NaN	25.3666	NaN	SPD-Probe-Cys	2764.55	36.874	0.00011346	82.482	69.364	2	P04406;E7EUT5	Glyceraldehyde-3-phosphate dehydrogenase;Peptidyl-cysteine S-nitrosylase GAPDH
GDI2	TDDYLDQPCYETINR	NaN	NaN	22.1485	NaN	SPD-Probe-Cys	2470.16	34.068	0.00016285	68.919	52.782	1	P50395;Q5SX91;Q5SX87	Rab GDP dissociation inhibitor beta;Rab GDP dissociation inhibitor
GDI2	TYDATTHFETTCDDIK	NaN	NaN	22.1806	20.3768	SPD-Probe-Cys	2485.16	28.256	4.739e-05	54.501	44.939	1	P50395	Rab GDP dissociation inhibitor beta
GLRX3	ELEASEELDTICPK	NaN	NaN	20.0624	NaN	SPD-Probe-Cys	2201.11	37.422	0.0086016	42.209	29.633	1	O76003	Glutaredoxin-3
GPI	MIPCDFLIPVQTQHPIR	NaN	NaN	19.8608	NaN	SPD-Probe-Cys	2632.42	42.978	2.3334e-05	53.777	44.523	1	P06744;A0A2U3TZU2;K7EQ48;K7ESF4	Glucose-6-phosphate isomerase
GRSF1	YIELFLNSCPK	NaN	NaN	18.9187	NaN	SPD-Probe-Cys	1951.04	37.997	0.014885	45.973	23.439	1	H0Y8R1;H0YAK1;Q12849	G-rich sequence factor 1
H3C1	FQSSAVMALQEACEAYLVGLFEDTNLCAIHAK	NaN	19.1681	23.7415	22.6903	Carbamidomethyl (C);SPD-Probe-Cys	4154.05	64.375	1.0012e-06	43.992	38.617	1	P68431	Histone H3.1
H3C15	FQSSAVMALQEASEAYLVGLFEDTNLCAIHAK	NaN	NaN	24.6755	NaN	SPD-Probe-Cys	4081.05	69.924	1.5311e-09	50.492	44.058	1	Q71DI3	Histone H3.2
HNRNPA1;HNRNPA1L3	YHTVNGHNCEVR	NaN	NaN	25.045	23.7795	SPD-Probe-Cys	2053.01	10.93	7.0323e-06	64.64	53.535	4	P09651;A0A7I2V3R8;F8W6I7;A0A7I2V3W0;F8VZ49;A0A7I2V2L6;A0A2R8Y4L2;A0A7I2YQX9;F8VTQ5;H0YH80;A0A7I2V334;A0A7I2V5T1;A0A7I2V5H0	Heterogeneous nuclear ribonucleoprotein A1;Heterogeneous nuclear ribonucleoprotein A1, N-terminally processed;Heterogeneous nuclear ribonucleoprotein A1-like 3
HNRNPK	GSDFDCELR	NaN	NaN	22.624	NaN	SPD-Probe-Cys	1665.8	22.919	7.8307e-06	67.704	57.226	1	A0A994J6U9;A0A994J4E9;B4DUQ1;A0A994J4U9;A0A994J4S7;P61978;A0A994J6T5;Q5T6W2;A0A994J782	Heterogeneous nuclear ribonucleoprotein K
HNRNPL	IQHPSNVLHFFNAPLEVTEENFFEICDELGVK	NaN	NaN	21.7807	20.6222	SPD-Probe-Cys	4340.18	66.222	4.5618e-07	46.464	41.75	1	M0QYT0;M0QXS5;A0AAG2TNG9;A0A3B3ITJ4;P14866	RRM domain-containing protein;Heterogeneous nuclear ribonucleoprotein L
HSP90AA1	VFIMDNCEELIPEYLNFIR	NaN	NaN	23.4015	22.0786	SPD-Probe-Cys	2982.52	62.548	1.9287e-08	94.385	82.532	3	P07900	Heat shock protein HSP 90-alpha
HSP90AB1	VFIMDSCDELIPEYLNFIR	NaN	NaN	24.1059	22.8944	SPD-Probe-Cys	2941.49	63.043	8.3507e-20	109.08	93.658	6	P08238	Heat shock protein HSP 90-beta
HSPA1B;HSPA1A	ELEQVCNPIISGLYQGAGGPGPGGFGAQGPK	NaN	NaN	25.5297	23.5537	SPD-Probe-Cys	3622.84	51.17	1.29e-133	161.49	149.64	4	A0A0G2JIW1;P0DMV9;P0DMV8;V9GZ37	Heat shock 70 kDa protein 1B;Heat shock 70 kDa protein 1A
HSPA1B;HSPA1A;HSPA7;HSPA6	FEELCSDLFR	NaN	NaN	23.6636	NaN	SPD-Probe-Cys	1882.94	38.479	2.4856e-06	66.056	37.879	2	A0A0G2JIW1;P0DMV9;P0DMV8;V9GZ37;P48741;P17066	Heat shock 70 kDa protein 1B;Heat shock 70 kDa protein 1A;Putative heat shock 70 kDa protein 7;Heat shock 70 kDa protein 6
HSPA8	GPAVGIDLGTTYSCVGVFQHGK	NaN	NaN	22.8669	NaN	SPD-Probe-Cys	2830.46	44.228	2.8525e-13	100.92	89.003	1	P11142;E9PKE3;E9PNE6;E9PQQ4;E9PQK7;E9PK54;E9PLF4;E9PN25;E9PPY6;E9PI65	Heat shock cognate 71 kDa protein
HSPA8	VCNPIITK	NaN	NaN	23.22	21.8488	SPD-Probe-Cys	1511.87	17.862	0.0077026	43.083	20.012	1	P11142;E9PKE3;E9PNE6;A8K7Q2;E9PS65	Heat shock cognate 71 kDa protein
HSPD1	CEFQDAYVLLSEK	NaN	NaN	20.2476	NaN	SPD-Probe-Cys	2169.1	44.277	0.00043006	49.627	39.142	1	A0A7I2V599;A0A7I2V2X6;P10809;A0A7I2V5M1;A0A7I2YQK6;A0A7I2V5K3;A0A7I2YQ71;A0A7I2V369	60 kDa heat shock protein, mitochondrial
HSPD1	GQKCEFQDAYVLLSEK	NaN	NaN	23.7825	NaN	SPD-Probe-Cys	2482.27	39.393	4.73e-19	105.6	93.039	2	A0A7I2V599;A0A7I2V2X6;P10809;A0A7I2V5M1;A0A7I2YQK6;A0A7I2V5K3;A0A7I2YQ71;A0A7I2V369	60 kDa heat shock protein, mitochondrial
HSPD1	GQKCEFQDAYVLLSEKK	NaN	NaN	20.6841	19.375	SPD-Probe-Cys	2610.37	35.306	0.00094431	65.943	60.337	1	A0A7I2V599;A0A7I2V2X6;P10809;A0A7I2V5M1;A0A7I2YQK6;A0A7I2V5K3;A0A7I2YQ71;A0A7I2V369	60 kDa heat shock protein, mitochondrial
ILF3	GDLDLELVLLCK	NaN	NaN	19.2993	17.844	SPD-Probe-Cys	1955.09	50.528	0.0028296	52.344	39.717	1	K7EKY0;K7EKJ9;Q12906;K7EJ09;K7ER69	Interleukin enhancer-binding factor 3
LDHA	GLYGIKDDVFLSVPCILGQNGISDLVK	NaN	NaN	21.7842	20.7291	SPD-Probe-Cys	3487.89	62.775	1.3156e-08	56.95	45.318	1	P00338	L-lactate dehydrogenase A chain
MAPRE1	NIELICQENEGENDPVLQR	NaN	NaN	23.6297	NaN	SPD-Probe-Cys	2837.42	38.32	3.5113e-19	107.57	94.642	1	Q15691	Microtubule-associated protein RP/EB family member 1
MCM3	CSVLAAANPVYGR	NaN	NaN	18.7198	NaN	SPD-Probe-Cys	1945.04	29.609	0.0015497	53.967	26.557	2	J3KQ69;A0A499FHX9;P25205	DNA replication licensing factor MCM3
MCM7	CSILAAANPAYGR	NaN	NaN	18.221	NaN	SPD-Probe-Cys	1931.02	29.82	0.001177	54.7	43.794	1	P33993;A0AA34QVT8;C9J8M6	DNA replication licensing factor MCM7
MCM7	EQVALYVDLDDVAEDDPELVDSICENAR	NaN	NaN	20.252	18.8946	SPD-Probe-Cys	3759.8	61.558	1.8793e-06	47.018	41.238	1	P33993	DNA replication licensing factor MCM7
MDH2	GCDVVVIPAGVPR	NaN	NaN	18.0606	NaN	SPD-Probe-Cys	1906.06	34.187	0.020837	40.577	31.623	1	P40926	Malate dehydrogenase, mitochondrial
MRPS9	LLTSQCGAAEEEFVQR	NaN	NaN	20.2202	19.2911	SPD-Probe-Cys	2405.22	30.051	0.00014273	49.482	40.685	1	P82933	Small ribosomal subunit protein uS9m
MSN	EGILNDDIYCPPETAVLLASYAVQSK	NaN	NaN	21.2117	NaN	SPD-Probe-Cys	3433.76	60.778	3.7994e-07	80.293	66.132	1	A0A8V8TKR9;P26038	Moesin
NASP	YGETANECGEAFFFYGK	NaN	NaN	NaN	20.0478	SPD-Probe-Cys	2557.18	42.78	0.0005109	44.294	38.752	1	E9PPQ8;E9PI86;E9PPR5;P49321	Nuclear autoantigenic sperm protein
NDUFS1	VDSDTLCTEEVFPTAGAGTDLR	NaN	NaN	19.8659	NaN	SPD-Probe-Cys	2921.43	44.421	2.9026e-05	48.656	43.338	2	B4DJ81;P28331	NADH-ubiquinone oxidoreductase 75 kDa subunit, mitochondrial
NME1;NME1-NME2;NME2;NME2P1	GDFCIQVGR	NaN	NaN	22.1755	21.2013	SPD-Probe-Cys	1618.84	26.213	0.013744	50.805	41.411	1	E7ERL0;J3KPD9;Q32Q12;P15531;P22392;O60361	nucleoside-diphosphate kinase;Nucleoside diphosphate kinase;Nucleoside diphosphate kinase A;Nucleoside diphosphate kinase B;Putative nucleoside diphosphate kinase
PA2G4	SLVEASSSGVSVLSLCEK	NaN	NaN	20.9295	19.0738	SPD-Probe-Cys	2419.28	42.004	0.00023041	51.147	32.103	2	H0YIN7;F8W0A3;F8VR77;Q9UQ80	Peptidase M24 domain-containing protein;Proliferation-associated protein 2G4
PARK7	GLIAAICAGPTALLAHEIGFGSK	NaN	NaN	21.3378	NaN	SPD-Probe-Cys	2834.57	56.452	1.5765e-05	68.369	55.742	1	Q99497;K7ELW0;K7EN27	Parkinson disease protein 7;protein deglycase
PARK7	VTVAGLAGKDPVQCSR	NaN	NaN	18.9407	NaN	SPD-Probe-Cys	2225.21	27.162	8.4384e-05	54.7	36.968	1	Q99497;K7ELW0	Parkinson disease protein 7
PCBP2;PCBP3;PCBP1	INISEGNCPER	NaN	NaN	23.4505	22.1854	SPD-Probe-Cys	1855.94	17.891	0.0016065	54.143	29.762	2	F8VZX2;H3BRU6;Q15366;F8VXH9;F8VTZ0;F8W0G4;F8W1G6;J3QT27;E9PFP8;P57721;Q15365	Poly(rC)-binding protein 2;Poly(rC)-binding protein 3;Poly(rC)-binding protein 1
PGAM1	DAGYEFDICFTSVQK	NaN	NaN	23.2883	21.9432	SPD-Probe-Cys	2347.13	44.956	0.00023282	63.037	54.524	3	P18669	Phosphoglycerate mutase 1
PHGDH	EELIAELQDCEGLIVR	NaN	NaN	21.4183	NaN	SPD-Probe-Cys	2454.3	52.924	7.9562e-05	51.147	35.381	1	A0A286YF22;A0A2C9F2M7;O43175;A0A286YFL2;A0A286YF34;A0A286YER3;A0A286YFC8;A0A286YFB2;A0A286YFM8;A0A286YFA2	D-3-phosphoglycerate dehydrogenase
PHGDH	NAGNCLSPAVIVGLLK	NaN	NaN	19.2848	NaN	SPD-Probe-Cys	2193.25	48.499	4.0555e-05	55.213	40.062	1	A0A286YF22;A0A2C9F2M7;O43175	D-3-phosphoglycerate dehydrogenase
PKM	CCSGAIIVLTK	NaN	NaN	21.5522	20.4606	Carbamidomethyl (C);SPD-Probe-Cys	1788.98	25.932	7.2144e-08	78.692	56.494	2	B4DNK4;A0A8V8TNX9;P14618	Pyruvate kinase;Pyruvate kinase PKM
PLS3	TISSSLAVVDLIDAIQPGCINYDLVK	NaN	NaN	21.3668	NaN	SPD-Probe-Cys	3371.82	66.086	5.7783e-07	74.584	56.289	1	P13797	Plastin-3
PLS3;LCP1	ALENDPDCR	NaN	NaN	NaN	NaN	SPD-Probe-Cys	1656.81	12.713	0.004109	45.161	7.0747	1	P13797;U3KQI3;Q5TBN3;P13796	Plastin-3;Plastin-2
PPIA	KITIADCGQLE	NaN	NaN	22.6396	21.9622	SPD-Probe-Cys	1814.97	26.223	5.7323e-08	81.017	61.255	2	P62937	Peptidyl-prolyl cis-trans isomerase A;Peptidyl-prolyl cis-trans isomerase A, N-terminally processed
PPIB	DKPLKDVIIADCGK	NaN	NaN	22.1528	20.4937	SPD-Probe-Cys	2139.19	25.397	0.01717	49.298	30.702	2	A0A7P0Z497;A0A7P0TB45;P23284	Peptidyl-prolyl cis-trans isomerase;Peptidyl-prolyl cis-trans isomerase B
PPP2R1B;PPP2R1A	LNIISNLDCVNEVIGIR	NaN	NaN	19.0912	NaN	SPD-Probe-Cys	2509.39	54.322	0.00061919	43.297	25.809	1	H0YDG7;B3KQV6;A0A994J3N8;A0A994J3H1;C9J9C1;P30153;P30154	Serine/threonine-protein phosphatase 2A 65 kDa regulatory subunit A alpha isoform;Serine/threonine-protein phosphatase 2A 65 kDa regulatory subunit A beta isoform
PRDX2	LGCEVLGVSVDSQFTHLAWINTPR	NaN	NaN	19.5012	NaN	SPD-Probe-Cys	3266.71	56.143	2.8918e-05	43.888	35.179	1	A6NIW5;P32119	Peroxiredoxin-2
PRDX6	DFTPVCTTELGR	NaN	NaN	20.6979	19.3023	SPD-Probe-Cys	1963	30.283	0.027333	41.54	19.667	1	P30041	Peroxiredoxin-6
PRDX6	DINAYNCEEPTEK	NaN	NaN	21.3524	NaN	SPD-Probe-Cys	2150.01	22.888	0.020837	40.577	27.81	1	P30041	Peroxiredoxin-6
PRMT1	VEDLTFTSPFCLQVK	NaN	NaN	18.8234	18.4102	SPD-Probe-Cys	2351.24	48.183	0.0013417	40.066	26.403	1	E9PKG1;Q99873	type I protein arginine methyltransferase;Protein arginine N-methyltransferase 1
PSMC2	ACLIFFDEIDAIGGAR	NaN	NaN	20.6166	19.1452	SPD-Probe-Cys	2335.22	56.301	0.00044576	77.527	58.469	2	C9JX88;P35998	26S proteasome regulatory subunit 7
PSMD11	TTANAIYCPPK	NaN	NaN	19.6386	NaN	SPD-Probe-Cys	1802.95	18.507	0.026442	42.718	27.346	1	O00231;J3QS13	26S proteasome non-ATPase regulatory subunit 11
PTBP1	LSLDGQNIYNACCTLR	NaN	NaN	22.3745	NaN	Carbamidomethyl (C);SPD-Probe-Cys	2465.23	38.67	0.0005649	63.134	50.42	2	A6NLN1;A0A7I2V621;A0A0U1RRM4;P26599;K7EK45;A0A7I2V4H6;A0A6Q8PEX4;A0A087WU68	Polypyrimidine tract-binding protein 1
PYCR2;PYCR1	SLLINAVEASCIR	NaN	NaN	19.5953	NaN	SPD-Probe-Cys	2013.12	42.382	0.0034608	50.207	28.06	1	A0A087WTV6;J3KR12;Q96C36;J3QKT4;E2QRB3;P32322	Pyrroline-5-carboxylate reductase 2;Pyrroline-5-carboxylate reductase;pyrroline-5-carboxylate reductase;Pyrroline-5-carboxylate reductase 1, mitochondrial
RAB7A	GADCCVLVFDVTAPNTFK	NaN	NaN	21.3695	20.3175	Carbamidomethyl (C);SPD-Probe-Cys	2581.29	48.498	3.6485e-05	86.455	78.558	2	C9J592;C9IZZ0;A0A6Q8PGE6;A0A6Q8PG52;A0A6Q8PH84;P51149	Ras-related protein Rab-7a
RAN	VCENIPIVLCGNK	NaN	NaN	20.3196	19.1818	Carbamidomethyl (C);SPD-Probe-Cys	2083.11	31.649	2.8223e-05	56.951	30.353	2	F5H018;J3KQE5;P62826;B5MDF5;B4DV51	GTP-binding nuclear protein Ran
RBM14-RBM4;RBM14	IFVGNVSAACTSQELR	NaN	NaN	19.1368	18.5733	SPD-Probe-Cys	2319.22	30.963	0.0008424	42.568	30.8	1	A0A0A6YYI9;F8WDX3;A0A0A0MSL8;B8ZZ74;Q96PK6	RNA-binding protein 14
RDX	EAILNDEIYCPPETAVLLASYAVQAK	NaN	NaN	20.6545	NaN	SPD-Probe-Cys	3445.8	60.277	7.0944e-08	58.457	50.269	1	A0A2R8Y7M3;A0A2R8Y5S7;P35241;A0A2R8Y5P0;E9PNV3	Radixin
RPL11	LCLNICVGESGDR	NaN	NaN	18.7517	18.2307	Carbamidomethyl (C);SPD-Probe-Cys	2060.03	32.108	0.0032654	41.644	30.204	1	Q5VVC8;P62913	Large ribosomal subunit protein uL5
RPL12	CTGGEVGATSALAPK	NaN	NaN	23.3369	22.6672	SPD-Probe-Cys	1986.04	20.504	7.6463e-05	50.155	37.929	5	P30050	Large ribosomal subunit protein uL11
RPL13A	CEGINISGNFYR	NaN	NaN	22.5505	21.4146	SPD-Probe-Cys	1997	34.475	5.773e-12	96.229	78.134	2	A0A7I2V5L3;M0QYS1;P40429	Large ribosomal subunit protein uL13
RPL14	ALVDGPCTQVR	NaN	NaN	22.0623	20.7049	SPD-Probe-Cys	1782.96	20.296	0.01065	47.559	27.844	1	E7EPB3;P50914	Large ribosomal subunit protein eL14
RPL23	ECADLWPR	NaN	NaN	20.2784	NaN	SPD-Probe-Cys	1613.82	28.281	0.0075944	43.246	34.196	1	P62829;J3KTJ3	Large ribosomal subunit protein uL14
RPL30	LVILANNCPALR	NaN	NaN	21.5607	NaN	SPD-Probe-Cys	1921.11	30.488	0.00074026	48.741	26.02	1	E5RJH3;E5RI99;P62888	Large ribosomal subunit protein eL30
RPL34	SACGVCPGR	NaN	NaN	19.805	19.4054	Carbamidomethyl (C);SPD-Probe-Cys	1530.76	9.5768	1.7405e-06	66.692	26.34	1	P49207	Large ribosomal subunit protein eL34
RPL7A	MGVPYCIIK	NaN	NaN	20.5683	20.3031	SPD-Probe-Cys	1647.9	29.286	0.023798	47.657	25.807	1	P62424;Q5T8U2	Large ribosomal subunit protein eL8;60S ribosomal protein L7a
RPS11	DVQIGDIVTVGECRPLSK	NaN	NaN	21.3305	NaN	SPD-Probe-Cys	2553.38	42.551	0.00099316	42.913	27.023	1	M0R1H5;P62280	Small ribosomal subunit protein uS17
RPS12	LGEWVGLCK	NaN	NaN	19.5513	18.5214	SPD-Probe-Cys	1628.89	31.471	0.029189	46.158	28.722	1	P25398	Small ribosomal subunit protein eS12
RPS17	VCEEIAIIPSK	NaN	NaN	21.0468	NaN	SPD-Probe-Cys	1826.02	29.103	0.00033152	51.286	44.155	1	H3BNC9;P08708;H0YN73;H0YN88;A0A075B716	Small ribosomal subunit protein eS17
RPS17	VCEEIAIIPSKK	NaN	NaN	22.7662	21.1119	SPD-Probe-Cys	1954.11	23.777	1.7433e-05	56.951	49.407	4	H3BNC9;P08708;H0YN73;H0YN88;A0A075B716	Small ribosomal subunit protein eS17
RPS23	ITAFVPNDGCLNFIEENDEVLVAGFGR	NaN	NaN	22.2063	21.0678	SPD-Probe-Cys	3563.79	61.52	9.1572e-05	40.285	30.137	1	D6RD47;P62266	Small ribosomal subunit protein uS12
RPS3	GLCAIAQAESLR	NaN	NaN	20.3655	NaN	SPD-Probe-Cys	1856.01	29.356	7.3166e-06	73.666	55.704	1	F2Z2S8;H0YF32;H0YCJ7;P23396	Small ribosomal subunit protein uS3
RPS5	TIAECLADELINAAK	NaN	NaN	21.8945	NaN	SPD-Probe-Cys	2199.18	52.46	1.6689e-27	110.98	88.899	3	M0R0F0;M0R0R2;P46782;M0QZN2	Small ribosomal subunit protein uS7;Small ribosomal subunit protein uS7, N-terminally processed
RPS6	GCIVDANLSVLNLVIVK	NaN	NaN	21.7811	NaN	SPD-Probe-Cys	2394.39	55.705	0.00029196	69.331	58.846	1	P62753;A2A3R5	Small ribosomal subunit protein eS6;40S ribosomal protein S6
RPS6	LNISFPATGCQK	NaN	NaN	21.7875	20.4228	SPD-Probe-Cys	1903.02	31.274	8.1667e-05	75.479	51.097	2	P62753;A2A3R7	Small ribosomal subunit protein eS6
RPSA;RPSA2	YVDIAIPCNNK	NaN	NaN	20.556	19.2751	SPD-Probe-Cys	1873.99	28.851	0.0037152	50.284	41.979	1	C9J9K3;A0A8V8TMX1;A0A8V8TLA4;P08865;A0A0C4DG17;A0A8V8TMP3;A0A8I5KQE6	40S ribosomal protein SA;Small ribosomal subunit protein uS2;Small ribosomal subunit protein uS2B
RSL1D1	SDSEDICLFTK	NaN	NaN	22.3299	20.9617	SPD-Probe-Cys	1881.93	30.298	6.3214e-07	77.124	63.218	4	I3L3U9;J3QSV6;O76021;I3L234;I3L3C4	Large ribosomal subunit protein uL1;Ribosomal L1 domain-containing protein 1
RUVBL2	FVQCPDGELQK	NaN	NaN	20.0319	18.7244	SPD-Probe-Cys	1887.97	20.404	0.00018291	57.149	39.41	1	Q9Y230;M0R0Y3	RuvB-like 2;RuvB-like helicase
RUVBL2	IRCEEEDVEMSEDAYTVLTR	NaN	NaN	19.6037	NaN	SPD-Probe-Cys	3012.44	46.026	7.353e-06	56.54	52.071	2	Q9Y230	RuvB-like 2
SAFB2;SAFB	ILDILGETCK	NaN	NaN	19.9904	18.1463	SPD-Probe-Cys	1728.96	35.28	6.5202e-05	62.303	35.188	2	Q14151;Q15424	Scaffold attachment factor B2;Scaffold attachment factor B1
SERBP1	PGHLQEGFGCVVTNR	NaN	NaN	21.7686	21.0814	SPD-Probe-Cys	2238.15	26.043	0.00016541	51.03	38.865	1	Q8NC51	SERPINE1 mRNA-binding protein 1
SF3A3	YLDLHDCYLK	16.197	16.7876	20.1495	18.7315	SPD-Probe-Cys	1906.98	30.985	0.038833	41.54	15.105	1	Q12874	Splicing factor 3A subunit 3
SFPQ	CSEGVFLLTTTPR	NaN	NaN	20.6691	18.4793	SPD-Probe-Cys	2048.09	35.84	4.7484e-05	56.122	42.128	3	A0A8Q3WMA7;P23246	Splicing factor, proline- and glutamine-rich
SNU13	LLDLVQQSCNYK	NaN	NaN	19.6285	NaN	SPD-Probe-Cys	2048.09	33.224	0.015284	44.765	18.899	1	B1AHD1;A0A3B3IUA2;P55769	NHP2-like protein 1;NHP2-like protein 1;NHP2-like protein 1, N-terminally processed
STIP1	ALDLDSSCK	NaN	NaN	20.826	NaN	SPD-Probe-Cys	1575.81	19.49	5.8975e-11	76.465	12.979	1	H0YGI8;P31948	Stress-induced-phosphoprotein 1
TCERG1	YLVLDCVPEER	NaN	NaN	18.122	NaN	SPD-Probe-Cys	1960.03	36.356	0.033791	41.54	22.063	1	A0A7P0T8N8;O14776	Transcription elongation regulator 1
TPI1	IIYGGSVTGATCK	NaN	NaN	23.3608	20.5749	SPD-Probe-Cys	1894.02	22.919	0.00045609	49.423	31.321	2	P60174	Triosephosphate isomerase
TPI1	VPADTEVVCAPPTAYIDFAR	NaN	NaN	23.7811	22.6075	SPD-Probe-Cys	2759.41	46.647	0.00014857	45.608	35.536	2	P60174	Triosephosphate isomerase
TUBA1B;TUBA4A	SIQFVDWCPTGFK	NaN	NaN	21.841	NaN	SPD-Probe-Cys	2152.1	45.635	0.0010831	44.511	32.534	1	P68363;P68366	Tubulin alpha-1B chain;Detyrosinated tubulin alpha-1B chain;Tubulin alpha-4A chain
TUBB;TUBB4A;TUBB4B;TUBB2B;TUBB2A	LTTPTYGDLNHLVSATMSGVTTCLR	NaN	NaN	22.2521	NaN	SPD-Probe-Cys	3275.68	62.329	3.3714e-08	57.278	48.114	1	Q5ST81;Q5JP53;P07437;M0R1I1;M0R278;M0QZL7;P04350;M0R2D3;M0QYM7;P68371;Q9BVA1;Q13885	Tubulin beta chain;Tubulin beta-4A chain;Tubulin beta-4B chain;Tubulin beta-2B chain;Tubulin beta-2A chain
TUBB;TUBB4A;TUBB8;TUBB8B;TUBB4B;TUBB2B;TUBB2A	TAVCDIPPR	NaN	NaN	23.3116	21.1655	SPD-Probe-Cys	1595.86	18.093	1.2584e-05	66.351	48.126	5	Q5ST81;Q5JP53;P07437;M0R1I1;M0R278;M0QZL7;P04350;M0R2D3;M0QYM7;A0A075B736;Q5SQY0;Q3ZCM7;A6NNZ2;P68371;Q9BVA1;Q13885	Tubulin beta chain;Tubulin beta-4A chain;Tubulin beta-8 chain;Tubulin beta 8B;Tubulin beta-4B chain;Tubulin beta-2B chain;Tubulin beta-2A chain
TUBB3;TUBB;TUBB4A;TUBB8;TUBB8B;TUBB4B;TUBB2B;TUBB2A;TUBB6	NMMAACDPR	NaN	NaN	21.6163	20.7864	SPD-Probe-Cys	1632.77	19.562	0.0048573	55.908	47.309	2	A0A0B4J269;Q13509;Q5ST81;Q5JP53;P07437;M0R1I1;M0R278;M0QZL7;P04350;M0R2D3;M0QYM7;A0A075B736;Q5SQY0;Q3ZCM7;A6NNZ2;P68371;Q9BVA1;Q13885;K7ESM5;Q9BUF5	Tubulin beta-3 chain;Tubulin beta chain;Tubulin beta-4A chain;Tubulin beta-8 chain;Tubulin beta 8B;Tubulin beta-4B chain;Tubulin beta-2B chain;Tubulin beta-2A chain;Tubulin beta-6 chain
TXN	CMPTFQFFK	NaN	NaN	20.9788	NaN	SPD-Probe-Cys	1772.89	42.896	0.025451	47.198	32.322	1	P10599	Thioredoxin
TXN	YSNVIFLEVDVDDCQDVASECEVK	NaN	NaN	21.4781	NaN	Carbamidomethyl (C);SPD-Probe-Cys	3400.6	52.633	1.8404e-07	87.565	82.663	1	P10599	Thioredoxin
UBA1	ALVLELCCNDESGEDVEVPYVR	NaN	NaN	21.6736	NaN	Carbamidomethyl (C);SPD-Probe-Cys	3133.52	51.179	8.5829e-05	65.097	55.567	1	P22314;Q5JRR6	Ubiquitin-like modifier-activating enzyme 1
VDAC2	SCSGVEFSTSGSSNTDTGK	NaN	NaN	20.2124	NaN	SPD-Probe-Cys	2475.14	20.405	0.00026727	44.577	36.68	1	A0A0A0MR02;P45880;A2A3S1;Q5JSD2;Q5JSD1	Voltage-dependent anion-selective channel protein 2
XRCC5	ETVYCLNDDDETEVLKEDIIQGFR	NaN	NaN	23.3115	NaN	SPD-Probe-Cys	3468.69	56.404	7.2624e-07	66.383	59.807	1	P13010	X-ray repair cross-complementing protein 5
YARS1	AFCEPGNVENNGVLSFIK	NaN	NaN	20.4295	NaN	SPD-Probe-Cys	2562.31	46.05	2.3551e-20	109.38	88.148	1	A0A6Q8PFX2;P54577	Tyrosine--tRNA ligase;Tyrosine--tRNA ligase, cytoplasmic;Tyrosine--tRNA ligase, cytoplasmic, N-terminally processed
YWHAE	LICCDILDVLDK	NaN	NaN	24.2913	23.5286	Carbamidomethyl (C);SPD-Probe-Cys	2044.09	48.897	9.1164e-06	66.498	53.871	6	P62258;K7EIT4	14-3-3 protein epsilon
YWHAE	LICCDILDVLDKHLIPAANTGESK	NaN	NaN	19.4144	NaN	Carbamidomethyl (C);SPD-Probe-Cys	3262.72	53.61	0.00014386	41.904	26.482	1	P62258	14-3-3 protein epsilon
YWHAQ	YLAEVACGDDR	NaN	NaN	20.2613	18.647	SPD-Probe-Cys	1835.9	23.49	0.0026426	52.247	33.502	1	E9PG15;P27348	14-3-3 protein theta
