## Supplementary material for "Evaluation of N8-propargyl spermidine as a chemical probe for deoxyhypusine synthase-dependent post-translational modifications": Table S3

### Sheet:  A. EIF5A Probe 1 Unmodified
Gene Names	Proteins	Sequence	Start position	End position	Log2 intensity Complete Reaction	Log2 intensity No Enzymes	Modifications	Unique (Groups)	Unique (Proteins)	Mass	Retention time	PEP	Score	Delta score	Intensity	MS/MS Count
EIF5A	P63241	ENLYFQGSATFPMQCSALR	12	30	-3.34039	-3.22098	Unmodified	yes	yes	2219.01	60.755	2.3894e-255	230.16	224.68	226810000	6
EIF5A	P63241	MHHHHHHSSGRENLYFQGSATFPMQCSALR	1	30	-1.22764	-1.26127	Unmodified	yes	yes	3559.59	34.712	1.9575e-135	152.41	152.28	950310000	35
EIF5A	P63241	ENLYFQGSATFPMQCSALRK	12	31	0.0138922	0.165627	Unmodified	yes	yes	2347.11	52.366	4.0976e-167	170.19	166.7	2220300000	8
EIF5A	P63241	HHHHHHSSGRENLYFQGSATFPMQCSALRK	2	31	-5.28822	-4.99264	Unmodified	yes	yes	3556.65	31.452	1.0743e-58	112.99	110.91	55904000	4
EIF5A	P63241	MHHHHHHSSGRENLYFQGSATFPMQCSALRK	1	31	2.20942	2.37457	Unmodified	yes	yes	3687.69	31.365	1.4313e-136	154.49	154.49	8306900000	44
EIF5A	P63241	ENLYFQGSATFPMQCSALRKNGFVVLK	12	38	-1.334	-1.84616	Unmodified	yes	yes	3104.56	58.024	5.3896e-141	162.03	154.46	730420000	8
EIF5A	P63241	KNGFVVLK	31	38	4.65687	4.46944	Unmodified	yes	yes	903.554	28.204	1.9993e-145	175.75	98.907	46166000000	37
EIF5A	P63241	MHHHHHHSSGRENLYFQGSATFPMQCSALRKNGFVVLK	1	38	-1.43719	-1.19233	Unmodified	yes	yes	4445.14	41.519	4.3622e-69	103.99	103.69	917460000	23
EIF5A	P63241	KNGFVVLKGR	31	40	-6.28107	-6.30612	Unmodified	yes	yes	1116.68	22.489	0.0030626	71.614	58.998	24429000	2
EIF5A	P63241	NGFVVLKGR	32	40	-5.1692	-5.42637	Unmodified	yes	yes	988.582	30.54	0.0056566	98.523	93.213	47772000	3
EIF5A	P63241	KNGFVVLKGRPCK	31	43	0.626252	0.269507	Unmodified	yes	yes	1501.86	19.835	6.3229e-11	107.85	79.041	2799900000	17
EIF5A	P63241	NGFVVLKGRPCK	32	43	2.22633	1.97634	Unmodified	yes	yes	1373.76	24.332	4.9598e-53	157.91	148.72	8459600000	34
EIF5A	P63241	GRPCKIVEMSTSK	39	51	2.16227	1.86338	Unmodified	yes	yes	1491.75	20.117	3.8737e-14	116.51	103.37	8285600000	19
EIF5A	P63241	NGFVVLKGRPCKIVEMSTSK	32	51	0.865968	0.372088	Unmodified	yes	yes	2249.2	36.655	4.037e-49	127.5	118.4	3518500000	14
EIF5A	P63241	PCKIVEMSTSK	41	51	-7.92974	-8.07189	Unmodified	yes	yes	1278.63	23.733	0.0014831	69.451	50.18	7211500	4
EIF5A	P63241	GRPCKIVEMSTSKTGK	39	54	2.58742	2.40141	Unmodified	yes	yes	1777.92	17.694	3.1397e-126	138.91	132.18	11156000000	36
EIF5A	P63241	IVEMSTSKTGK	44	54	1.34225	1.38458	Unmodified	yes	yes	1179.62	17.515	4.5805e-23	90.108	85.971	3942700000	20
EIF5A	P63241	IVEMSTSKTGKHGHAK	44	59	-1.47931	-2.85908	Unmodified	yes	yes	1709.89	12.849	0.00010984	65.467	60.149	416250000	2
EIF5A	P63241	HGHAKVHLVGIDIFTGK	55	71	0.787206	0.586238	Unmodified	yes	yes	1828.01	38.052	3.3957e-48	111.92	100.82	3455000000	12
EIF5A	P63241	IVEMSTSKTGKHGHAKVHLVGIDIFTGK	44	71	-0.0427485	-0.49904	Unmodified	yes	yes	2989.62	36.275	6.2869e-161	166.23	159.35	1727100000	13
EIF5A	P63241	TGKHGHAKVHLVGIDIFTGK	52	71	0.299367	0.167033	Unmodified	yes	yes	2114.17	33.108	1.6379e-189	176.57	161.37	2509100000	11
EIF5A	P63241	VHLVGIDIFTGK	60	71	5.52899	5.2665	Unmodified	yes	yes	1297.74	61.757	0	177.78	151.18	80272000000	164
EIF5A	P63241	HGHAKVHLVGIDIFTGKK	55	72	-1.87692	-2.16197	Unmodified	yes	yes	1956.11	33.198	1.4924e-24	109.36	103.93	535030000	7
EIF5A	P63241	TGKHGHAKVHLVGIDIFTGKK	52	72	-0.109305	-0.773253	Unmodified	yes	yes	2242.27	29.574	9.1283e-16	77.287	73.738	1558700000	8
EIF5A	P63241	VHLVGIDIFTGKK	60	72	3.32683	3.26397	Unmodified	yes	yes	1425.83	48.399	2.2435e-54	142.97	133.71	17571000000	41
EIF5A	P63241	HGHAKVHLVGIDIFTGKKYEDICPSTHNMDVPNIK	55	89	-3.16077	-2.73691	Unmodified	yes	yes	3970	45.503	5.5668e-82	120.98	120.76	335120000	8
EIF5A	P63241	KYEDICPSTHNMDVPNIK	72	89	3.91375	3.69628	Unmodified	yes	yes	2160	36.366	0	263.99	258.82	26072000000	31
EIF5A	P63241	VHLVGIDIFTGKKYEDICPSTHNMDVPNIK	60	89	0.71832	0.520373	Unmodified	yes	yes	3439.73	53.341	0	210.8	205.37	3080500000	31
EIF5A	P63241	YEDICPSTHNMDVPNIK	73	89	0.649533	0.472003	Unmodified	yes	yes	2031.9	41.922	1.5436e-177	176.91	173.79	2594300000	8
EIF5A	P63241	KYEDICPSTHNMDVPNIKR	72	90	5.5021	4.92408	Unmodified	yes	yes	2316.1	33.417	0	231.93	213.17	68318000000	57
EIF5A	P63241	VHLVGIDIFTGKKYEDICPSTHNMDVPNIKR	60	90	1.03316	3.64969	Unmodified	yes	yes	3595.83	50.326	0	227.09	224.84	15613000000	42
EIF5A	P63241	YEDICPSTHNMDVPNIKR	73	90	1.37415	1.2064	Unmodified	yes	yes	2188	34.353	5.2494e-156	169.98	169.52	4226200000	21
EIF5A	P63241	NDFQLIGIQDGYLSLLQDSGEVR	91	113	-0.649112	-0.660474	Unmodified	yes	yes	2579.29	80.274	6.2868e-297	243.83	232.4	1216200000	8
EIF5A	P63241	RNDFQLIGIQDGYLSLLQDSGEVR	90	113	-0.381331	-0.406085	Unmodified	yes	yes	2735.39	73.015	1.6014e-159	167.1	160.23	1478200000	9
EIF5A	P63241	RNDFQLIGIQDGYLSLLQDSGEVREDLR	90	117	-4.09979	-4.76594	Unmodified	yes	yes	3248.64	70.599	1.236e-93	144.49	138.83	89490000	4
EIF5A	P63241	EDLRLPEGDLGK	114	125	2.06301	1.99817	Unmodified	yes	yes	1340.69	40.147	1.0477e-53	141.13	117.1	7448500000	15
EIF5A	P63241	LPEGDLGK	118	125	-0.888999	-0.609437	Unmodified	yes	yes	827.439	26.75	0.00057766	125.25	77.079	1107800000	0
EIF5A	P63241	NDFQLIGIQDGYLSLLQDSGEVREDLRLPEGDLGK	91	125	-1.39562	-2.349	Unmodified	yes	yes	3901.97	77.404	0	200.73	196.37	566530000	10
EIF5A	P63241	RNDFQLIGIQDGYLSLLQDSGEVREDLRLPEGDLGK	90	125	-2.78075	-2.92149	Unmodified	yes	yes	4058.07	72.734	7.187e-69	104.98	100.79	272080000	11
EIF5A	P63241	EDLRLPEGDLGKEIEQK	114	130	4.9241	4.64398	Unmodified	yes	yes	1968.02	44.081	0	240.13	219.76	47885000000	35
EIF5A	P63241	LPEGDLGKEIEQK	118	130	-0.0138922	-0.165627	Unmodified	yes	yes	1454.76	34.689	1.2201e-18	105.95	96.844	1625600000	8
EIF5A	P63241	NDFQLIGIQDGYLSLLQDSGEVREDLRLPEGDLGKEIEQK	91	130	-0.860198	-1.05056	Unmodified	yes	yes	4529.29	74.546	0	195.66	187.79	1029800000	16

### Sheet: B. EIF5A Spermidine Unmodified
Gene Names	Proteins	Sequence	Start position	End position	Log2 intensity No Enzymes	Log2 intensity Complete Reaction	Modifications	Mass	Retention time	PEP	Score	Delta score	Intensity	MS/MS Count	Unique (Groups)	Unique (Proteins)
EIF5A	P63241	ENLYFQGSATFPMQCSALR	12	30	1.26025	1.40289	Unmodified	2219.01	55.633	0	408.01	402.85	6307100000	9	NaN	NaN
EIF5A	P63241	HHHHHHSSGRENLYFQGSATFPMQCSALR	2	30	-7.67422	-8.04628	Unmodified	3428.55	29.607	0.004818	22.56	21.886	11070000	0	NaN	NaN
EIF5A	P63241	MHHHHHHSSGRENLYFQGSATFPMQCSALR	1	30	1.9433	1.58552	Unmodified	3559.59	37.52	4.9575e-104	165.48	165.26	8729300000	32	NaN	NaN
EIF5A	P63241	ENLYFQGSATFPMQCSALRK	12	31	3.33853	3.4069	Unmodified	2347.11	56.829	1.3172e-209	242.26	235.06	26006000000	44	NaN	NaN
EIF5A	P63241	HHHHHHSSGRENLYFQGSATFPMQCSALRK	2	31	-4.82079	-6.48692	Unmodified	3556.65	25.222	1.5288e-30	62.051	62.004	61832000	4	NaN	NaN
EIF5A	P63241	MHHHHHHSSGRENLYFQGSATFPMQCSALRK	1	31	2.70427	2.46131	Unmodified	3687.69	38.207	3.8215e-49	134.03	133.98	15266000000	88	NaN	NaN
EIF5A	P63241	ENLYFQGSATFPMQCSALRKNGFVVLK	12	38	-2.06306	-1.13748	Unmodified	3104.56	53.636	1.381e-27	94.838	92.748	843820000	3	NaN	NaN
EIF5A	P63241	KNGFVVLK	31	38	3.78104	3.76909	Unmodified	903.554	21.146	9.5905e-116	128.48	55.446	34465000000	82	NaN	NaN
EIF5A	P63241	MHHHHHHSSGRENLYFQGSATFPMQCSALRKNGFVVLK	1	38	-1.45592	-2.29071	Unmodified	4445.14	37.855	5.4669e-119	166.74	165.52	737480000	4	NaN	NaN
EIF5A	P63241	NGFVVLK	32	38	1.11389	0.903137	Unmodified	775.459	31.739	0.00065277	71.949	45.821	5115900000	39	NaN	NaN
EIF5A	P63241	KNGFVVLKGRPCK	31	43	-0.121044	-0.629036	Unmodified	1501.86	14.263	2.0731e-10	116.74	93.852	2007500000	11	NaN	NaN
EIF5A	P63241	NGFVVLKGRPCK	32	43	0.760347	0.264837	Unmodified	1373.76	18.357	6.1973e-05	115.71	96.969	3709600000	17	NaN	NaN
EIF5A	P63241	GRPCKIVEMSTSK	39	51	2.35171	2.02592	Unmodified	1491.75	14.256	3.1711e-106	180.09	172.72	11686000000	33	NaN	NaN
EIF5A	P63241	IVEMSTSK	44	51	3.9342	3.85002	Unmodified	893.453	19.264	4.7096e-07	75.738	65.313	37495000000	50	NaN	NaN
EIF5A	P63241	NGFVVLKGRPCKIVEMSTSK	32	51	0.357822	-0.121815	Unmodified	2249.2	30.848	2.973e-24	120.11	84.355	2817900000	9	NaN	NaN
EIF5A	P63241	PCKIVEMSTSK	41	51	-8.58612	-9.23074	Unmodified	1278.63	18.014	0.005369	55.567	51.318	5495200	1	NaN	NaN
EIF5A	P63241	GRPCKIVEMSTSKTGK	39	54	3.03955	-0.598145	Unmodified	1777.92	15.502	0	270.79	230.3	12202000000	24	NaN	NaN
EIF5A	P63241	IVEMSTSKTGK	44	54	3.58994	0.582224	Unmodified	1179.62	14.694	3.4551e-11	138.25	106.32	18464000000	50	NaN	NaN
EIF5A	P63241	PCKIVEMSTSKTGK	41	54	-5.39536	-7.6107	Unmodified	1564.8	14.876	5.8408e-51	101.75	95.567	33115000	4	NaN	NaN
EIF5A	P63241	IVEMSTSKTGKHGHAK	44	59	-4.24093	-6.15009	Unmodified	1709.89	10.493	1.74e-29	88.706	67.455	73713000	2	NaN	NaN
EIF5A	P63241	HGHAKVHLVGIDIFTGK	55	71	-1.75547	-5.50741	Unmodified	1828.01	31.398	2.854e-15	114.63	109.42	437480000	5	NaN	NaN
EIF5A	P63241	IVEMSTSKTGKHGHAKVHLVGIDIFTGK	44	71	-3.14227	-7.48426	Unmodified	2989.62	30.515	0.001375	21.948	15.653	157860000	2	NaN	NaN
EIF5A	P63241	TGKHGHAKVHLVGIDIFTGK	52	71	-2.8339	-6.63514	Unmodified	2114.17	26.427	3.7075e-12	63.454	54.96	206770000	4	NaN	NaN
EIF5A	P63241	VHLVGIDIFTGK	60	71	3.12199	2.81271	Unmodified	1297.74	60.656	6.5381e-34	93.258	83.746	20021000000	137	NaN	NaN
EIF5A	P63241	HGHAKVHLVGIDIFTGKK	55	72	-3.52305	-7.51565	Unmodified	1956.11	25.792	2.5063e-12	73.983	68.203	127370000	3	NaN	NaN
EIF5A	P63241	TGKHGHAKVHLVGIDIFTGKK	52	72	-4.49321	-8.11995	Unmodified	2242.27	23.056	1.5981e-07	56.529	52.176	65922000	2	NaN	NaN
EIF5A	P63241	VHLVGIDIFTGKK	60	72	2.48901	2.06367	Unmodified	1425.83	48.641	1.7863e-124	185.3	181.66	12518000000	49	NaN	NaN
EIF5A	P63241	HGHAKVHLVGIDIFTGKKYEDICPSTHNMDVPNIK	55	89	-1.03405	-4.89097	Unmodified	3970	40.497	7.1274e-59	128.33	123.8	718470000	1	NaN	NaN
EIF5A	P63241	KYEDICPSTHNMDVPNIK	72	89	2.41519	2.13554	Unmodified	2160	34.348	0	297.55	292	12367000000	14	NaN	NaN
EIF5A	P63241	VHLVGIDIFTGKKYEDICPSTHNMDVPNIK	60	89	2.31948	3.3464	Unmodified	3439.73	53.196	2.669e-36	82.476	77.619	18375000000	46	NaN	NaN
EIF5A	P63241	YEDICPSTHNMDVPNIK	73	89	0.39506	0.318794	Unmodified	2031.9	37.285	7.0021e-29	143.97	143.07	3233000000	10	NaN	NaN
EIF5A	P63241	KYEDICPSTHNMDVPNIKR	72	90	3.25447	3.163	Unmodified	2316.1	34.88	0	231.83	224.15	23356000000	33	NaN	NaN
EIF5A	P63241	VHLVGIDIFTGKKYEDICPSTHNMDVPNIKR	60	90	3.40912	1.26211	Unmodified	3595.83	51.891	4.5694e-264	210.91	199.91	17498000000	55	NaN	NaN
EIF5A	P63241	YEDICPSTHNMDVPNIKR	73	90	0.806707	1.24361	Unmodified	2188	34.654	1.8614e-115	180.92	179.18	5096200000	19	NaN	NaN
EIF5A	P63241	NDFQLIGIQDGYLSLLQDSGEVR	91	113	0.68811	1.07543	Unmodified	2579.29	77.156	7.1082e-156	187.62	173.6	4611300000	20	NaN	NaN
EIF5A	P63241	RNDFQLIGIQDGYLSLLQDSGEVR	90	113	1.18061	1.62059	Unmodified	2735.39	68.129	0	268.36	257.82	6611200000	19	NaN	NaN
EIF5A	P63241	NDFQLIGIQDGYLSLLQDSGEVREDLR	91	117	-1.78846	-1.35622	Unmodified	3092.54	71.877	7.3682e-27	86.236	74.383	841960000	9	NaN	NaN
EIF5A	P63241	RNDFQLIGIQDGYLSLLQDSGEVREDLR	90	117	-1.90534	-1.69117	Unmodified	3248.64	65.423	2.3601e-42	116.08	106.03	719710000	5	NaN	NaN
EIF5A	P63241	EDLRLPEGDLGK	114	125	0.0779057	2.21646	Unmodified	1340.69	35.016	0.00046356	81.565	75.689	6688500000	11	NaN	NaN
EIF5A	P63241	LPEGDLGK	118	125	0.351751	1.44683	Unmodified	827.439	21.121	0.028126	109.01	60.839	4838900000	0	NaN	NaN
EIF5A	P63241	NDFQLIGIQDGYLSLLQDSGEVREDLRLPEGDLGK	91	125	-5.69889	-4.97813	Unmodified	3901.97	73.774	7.6978e-57	120.8	115.14	62449000	3	NaN	NaN
EIF5A	P63241	RNDFQLIGIQDGYLSLLQDSGEVREDLRLPEGDLGK	90	125	-2.26656	-2.32379	Unmodified	4058.07	67.738	0.012313	13.149	9.1138	513900000	1	NaN	NaN
EIF5A	P63241	EDLRLPEGDLGKEIEQK	114	130	-0.0779057	0.84573	Unmodified	1968.02	38.136	5.1641e-12	70.451	65.242	3338000000	7	NaN	NaN
EIF5A	P63241	LPEGDLGKEIEQK	118	130	-2.87766	-2.46864	Unmodified	1454.76	29.161	5.9747e-07	83.204	74.015	392450000	2	NaN	NaN
EIF5A	P63241	NDFQLIGIQDGYLSLLQDSGEVREDLRLPEGDLGKEIEQK	91	130	-1.36082	-1.51534	Unmodified	4529.29	69.595	6.4804e-40	71.909	66.725	935380000	5	NaN	NaN
EIF5A	P63241	EIEQKYDCGEEILITVLSAMTEEAAVAIKA	126	155	-3.62204	-1.56455	Unmodified	3323.65	79.492	1.1811e-293	218	214.24	492730000	4	NaN	NaN
EIF5A	P63241	LPEGDLGKEIEQKYDCGEEILITVLSAMTEEAAVAIKA	118	155	-5.19351	-2.28594	Unmodified	4133.08	79.492	7.4276e-75	145.43	137.5	268280000	3	NaN	NaN
EIF5A	P63241	YDCGEEILITVLSAMTEEAAVAIKA	131	155	-2.95196	0.121815	Unmodified	2696.33	79.491	4.2842e-66	154.65	151.77	1401700000	2	NaN	NaN

### Sheet: C. EIF5A Probe 1 Modified
No modified peptides found

### Sheet: D. EIF5A Spermidine Modified
Gene Names	Proteins	Sequence	Start position	End position	Log2 intensity No Enzymes	Log2 intensity Complete Reaction	Modifications	Mass	Retention time	PEP	Score	Delta score	Intensity	MS/MS Count
EIF5A	P63241	NGFVVLKGRPCKIVEMSTSK	32	51	26.7517	26.2366	deoxyhyp	2320.28	27.052	7.2718e-08	58.073	51.805	192070000	4
EIF5A	P63241	IVEMSTSKTGKHGHAK	44	59	NaN	20.4287	hyp	1796.96	9.8242	0.0033144	30.961	27.3	1411400	1
EIF5A	P63241	IVEMSTSKTGKHGHAK	44	59	NaN	23.8639	deoxyhyp	1780.96	9.9686	8.9067e-10	62.69	58.299	15267000	3
EIF5A	P63241	IVEMSTSKTGKHGHAKVHLVGIDIFTGK	44	71	NaN	24.623	deoxyhyp	3060.69	28.326	0.00035691	26.422	23.541	25839000	1
EIF5A	P63241	TGKHGHAKVHLVGIDIFTGK	52	71	NaN	28.4185	deoxyhyp	2185.25	24.365	2.4292e-18	84.208	75.044	358780000	2
EIF5A	P63241	TGKHGHAKVHLVGIDIFTGK	52	71	NaN	23.6704	hyp	2201.24	24.35	0.002215	29.384	25.604	13351000	1
EIF5A	P63241	TGKHGHAKVHLVGIDIFTGKK	52	72	NaN	26.223	deoxyhyp	2313.34	22.634	0.023742	22.375	22.321	78327000	0
